# The *Drosophila melanogaster* enzyme glycerol-3-phosphate dehydrogenase 1 is required for oogenesis, embryonic development, and amino acid homeostasis

**DOI:** 10.1101/2022.02.15.480380

**Authors:** Madhulika Rai, Sarah M. Carter, Shefali A. Shefali, Nader H. Mahmoudzadeh, Robert Pepin, Jason M. Tennessen

## Abstract

As the fruit fly, *Drosophila melanogaster*, progresses from one life stage to the next, many of the enzymes that compose intermediary metabolism undergo substantial changes in both expression and activity. These predictable shifts in metabolic flux allow the fly meet stage-specific requirements for energy production and biosynthesis. In this regard, the enzyme Glyerol-3-phosphate dehydrogenase (GPDH1) has been the focus of biochemical genetics studies for several decades, and as a result, is one of the most well characterized *Drosophila* enzymes. Among the findings of these earlier studies is that GPDH1 acts throughout the fly lifecycle to promote mitochondrial energy production and triglyceride accumulation while also serving a key role in maintaining redox balance. Here we expand upon the known roles of GPDH1 during fly development by examining how depletion of both the maternal and zygotic pools of this enzyme influences development, metabolism, and viability. Our findings not only confirm previous observations that *Gpdh1* mutants exhibit defects in larval development, lifespan, and fat storage but also reveal that GPDH1 serves essential roles in oogenesis and embryogenesis. Moreover, metabolomics analysis reveals that a *Gpdh1* mutant stock maintained in a homozygous state exhibits larval metabolic defects that significantly differ from those observed in the F1 mutant generation. Overall, our findings highlight unappreciated roles for GPDH1 in early development and uncover previously undescribed metabolic adaptations that could allow flies to survive loss of this key enzyme.
