## Supplementary material for "The *Drosophila melanogaster* enzyme glycerol-3-phosphate dehydrogenase 1 is required for oogenesis, embryonic development, and amino acid homeostasis": Table S1

Table S1. GC-MS analysis of control, Gpdh1 zygotic mutants, and Gpdh1 maternal-zygotic mutants. Samples contained 25 mid-L2 larvae. Data normalized to sample mass and a d4-succinic acid internal standard.
Sample	Genotype	2HG Results	aKG Results	Alanine Results	Asparagine Results	Aspartate Results	B-Alanine Results	Citrate Results	Cysteine Results	Fumarate Results	G3P Results	Glutamate Results	Glutamine Results	Glycine Results	Isoleucine Results	Lactate Results	Leucine Results	Lysine Results	Malate Results	Methionine Results	Oxalate Results	Proline Results	Pyruvate Results	Serine Results	Succinate Results	Threonine Results	Tyrosine Results	Valine Results
1	Gpdh1[A10/+]	439.6892177	9.309197811	77.25549467	413.5085588	128.7628904	440.1858689	595.0773403	37.39295772	84.23910971	368.3116525	111.8485176	281.0569026	85.30138732	43.07157684	106.7938674	327.1544162	357.8525971	137.070495	35.9204251	694.8722457	2502.505456	26.09031929	384.1741698	60.61972051	481.3135261	618.328703	105.006443
2	Gpdh1[A10/+]	352.6532736	9.219116669	83.77435554	383.6648479	113.8783851	409.2361773	487.5934376	33.54574217	80.35788225	340.8214352	103.8372753	280.3140855	80.88416799	46.36871663	78.33332836	353.8376186	366.2209629	133.2719775	36.47444231	658.1483779	2920.149746	27.85814526	421.9646578	58.38435945	540.6456293	676.9247274	117.0525655
3	Gpdh1[A10/+]	380.039306	8.526949524	85.29014506	329.6732678	126.1594263	461.9372919	461.5368388	34.25000509	86.53400044	366.8672345	96.1367957	224.0485514	82.91829726	52.51541298	88.25891093	392.7554919	368.8981621	142.8657287	42.91384779	713.0360055	2665.102079	24.71163709	406.0808497	61.94561652	567.5942532	686.9665217	129.6857939
4	Gpdh1[A10/+]	398.1456577	10.43335503	85.02436247	365.1757395	118.7383156	478.1241401	369.3115216	36.03204812	89.23361215	403.4387536	105.7978141	232.664316	95.24557256	58.7490871	92.43048109	458.0490593	390.6822745	140.2934672	46.36032231	747.8389523	2756.360849	30.49112192	442.2480553	62.1024147	588.3701758	774.8428129	146.2429904
5	Gpdh1[A10/+]	412.3761846	11.93354416	98.49405723	404.8120054	95.48572224	458.6919113	344.7170774	36.32615177	92.42430135	322.6920712	107.5593572	241.4062178	89.3750142	71.49573125	94.08327483	509.4071152	412.1728311	129.9287002	48.14267707	705.5500371	3179.799325	39.67612549	438.2567736	65.86373897	639.8180544	852.5033873	151.2710231
6	Gpdh1[A10/+]	388.3372196	10.17249823	64.89141816	237.8891008	75.28295188	404.5805966	377.8616366	27.99561015	82.09426992	368.7480429	85.78111122	178.7917369	72.20356816	46.42823103	90.4945567	331.6350096	279.5790509	118.8665376	37.46973126	534.7552641	2216.928298	28.11816164	319.1775143	59.81362765	436.4875014	702.8457791	113.2155807
7	Gpdh1[A10] zygotic mutant	324.6902267	5.081575463	76.08907177	464.8072055	130.8144947	295.6284611	404.4922885	38.24524735	58.69765793	40.85000906	95.05540127	442.3638792	86.11151444	27.58786354	70.69406841	223.8758349	504.7379397	95.11079484	28.06175732	573.0846633	3009.790202	9.127040827	412.7632476	46.2408094	425.6534468	439.3160668	77.23796343
8	Gpdh1[A10] zygotic mutant	355.0982083	4.215391261	108.9597461	225.2968228	185.4230281	249.0265981	264.4742859	30.90403946	69.37839915	16.8973578	62.05041225	261.0847191	66.31655882	32.07193024	108.491676	241.1152906	408.0643342	109.6405759	36.92489527	1562.245894	3509.522568	14.77719149	372.7331488	53.63991467	404.2717502	263.7309009	84.54641028
9	Gpdh1[A10] zygotic mutant	445.6886216	5.820715884	95.19589607	447.5936277	157.404776	321.1451376	387.0692775	39.02356766	76.07948167	58.84055192	123.4951224	351.9596743	87.63342318	39.09273897	91.86576755	283.8362764	506.790718	123.0763913	40.20976475	594.8419083	3861.896228	11.49615833	405.659664	53.77315937	454.8988395	425.2164487	88.70370784
10	Gpdh1[A10] zygotic mutant	495.3149586	5.25366675	97.4188687	571.0909499	149.3579415	379.3802315	366.9417325	44.0792462	70.75046098	71.93916335	121.695108	409.9489547	89.7911407	34.05315976	115.3904244	252.2678618	608.5688879	125.3990081	37.19686361	762.2438377	4366.688727	9.891096016	412.0536292	56.27984097	486.0902715	437.3998528	88.7396239
11	Gpdh1[A10] zygotic mutant	520.1828791	7.555214957	105.491577	489.3629302	134.6521235	359.8970747	365.4493325	37.99120451	62.62867012	63.53775175	120.7268886	413.629901	99.38702479	52.16159169	103.3604846	371.3929987	545.7635513	116.3458162	44.39335029	719.6746705	4344.189104	13.68844323	424.6577327	60.0590423	515.3064985	543.0985822	110.5846691
12	Gpdh1[A10] zygotic mutant	474.8590888	3.081102253	87.16943582	309.1050941	117.6862459	257.7922281	361.0057327	33.50524946	65.13694674	67.03970901	106.1846032	263.6290958	62.4771219	39.81534938	101.5033023	307.2888099	378.5859737	100.6733122	36.52594454	515.2639017	3205.068821	8.222808123	314.3482971	54.8877225	336.6769139	466.8759373	91.21901058
13	Gpdh1[A10] MZ mutant	470.1801457	4.003886895	127.446074	337.5332185	209.0180784	679.9263597	398.8240144	49.07897492	115.345795	46.07008123	116.8486768	311.5899812	101.8989418	99.92101941	114.26845	826.285137	1008.387133	172.7770492	64.8455787	1386.293754	5280.678776	10.22559601	841.3981465	71.02026438	730.7441	1106.000631	267.5771937
14	Gpdh1[A10] MZ mutant	412.3859975	2.14197562	98.13962787	249.8855605	201.4136501	628.3833746	334.4015873	41.44860793	98.56422644	39.77879814	107.1564246	208.3818126	98.63260096	103.8959968	97.05365903	739.0759378	880.3544237	153.552813	65.27882966	1344.764359	4362.485745	6.650194297	688.9359487	65.10960836	630.490634	793.617755	255.2167613
15	Gpdh1[A10] MZ mutant	460.95148	4.94809661	98.00238476	376.0570036	152.2925222	689.1731624	390.5555233	42.86268591	81.95427536	60.90319765	121.5699063	317.143449	115.9548644	76.72952576	101.3014069	566.6835423	777.5016968	130.1482386	48.48330592	998.5647199	5587.366167	10.9769129	732.2255813	60.03091529	664.6669538	840.2012211	202.686953
16	Gpdh1[A10] MZ mutant	526.7679874	5.804233556	121.1884206	298.153753	200.6275616	640.1617436	407.7421497	47.35272523	121.8136668	56.3712207	130.8614699	262.2571568	102.5633224	93.98996245	116.2481837	696.6755717	1012.102176	186.3831318	63.60696565	1401.772854	5391.450096	13.92500267	764.1971308	73.91238585	667.8091146	752.1915267	232.9620896
17	Gpdh1[A10] MZ mutant	515.6617308	3.925756669	98.14057433	251.4278877	154.775297	575.5539622	429.1964719	41.06955692	114.8322091	47.19571326	108.2796402	204.3428837	101.1876574	104.3684059	104.2819102	767.0180856	862.9373629	181.6025224	61.29573876	1175.246902	4580.039553	8.965958732	664.9295452	74.91905353	696.7813844	958.3982781	262.6983142
18	Gpdh1[A10] MZ mutant	422.5297699	3.859187136	97.9188939	235.9046703	168.493954	651.8874542	423.8031345	44.90572218	122.7105801	46.73522387	115.752152	213.4651963	100.9894625	101.5952461	94.35810552	765.9880404	874.4202258	182.9958333	69.85596749	1392.074961	4735.2836	9.722749921	773.0956496	71.83568668	711.1288105	898.4124177	249.778578
